# Exosomes Released from Senescent Cells and Circulatory Exosomes Isolated from Human Plasma Reveal Aging-associated Proteomic and Lipid Signatures

**DOI:** 10.1101/2024.06.22.600215

**Authors:** Sandip Kumar Patel, Joanna Bons, Jacob P. Rose, Jessie R. Chappel, Rebecca L. Beres, Mark A. Watson, Corey Webster, Jordan B. Burton, Roland Bruderer, Pierre-Yves Desprez, Lukas Reiter, Judith Campisi, Erin S. Baker, Birgit Schilling

**Affiliations:** The Buck Institute for Research on Aging, Novato, CA 94945, USA; Bioinformatics Research Center, Department of Biological Sciences, North Carolina State University, Raleigh, NC 27606, USA; Department of Chemistry, University of North Carolina at Chapel Hill, NC 27514, USA; Biognosys AG, 8952 Schlieren, Switzerland; California Pacific Medical Centre, Research Institute, San Francisco, CA 94107, USA

**Keywords:** Proteomics, senescence, exosome senescence-associated secretory phenotype (SASP), data-independent acquisitions, aging

## Abstract

Senescence emerged as significant mechanism of aging and age-related diseases, offering an attractive target for clinical interventions. Senescent cells release a senescence-associated secretory phenotype (SASP), including exosomes that may act as signal transducers between distal tissues, propagating secondary or bystander senescence and signaling throughout the body. However, the composition of exosome SASP remains underexplored, presenting an opportunity for novel unbiased discovery. We present a detailed proteomic and lipidomic analysis of exosome SASP using mass spectrometry from human plasma from young and older individuals and from tissue culture of senescent primary human lung fibroblasts. We identified ∼1,300 exosome proteins released by senescent cells induced by three different senescence inducers. In parallel, a human plasma cohort from young (20–26 years) and old (65–74 years) individuals revealed over 1,350 exosome proteins and 171 plasma exosome proteins were regulated when comparing old vs young individuals. Of the age-regulated plasma exosome proteins, we observed 52 exosome SASP factors that were also regulated in exosomes from the senescent fibroblasts, including serine protease inhibitors (SERPINs), Prothrombin, Coagulation factor V, Plasminogen, and Reelin. 247 lipids were identified in exosome samples. Following senescence induction, identified phosphatidylcholines, phosphatidylethanolamines, and sphingomyelins increased significantly indicating cellular membrane changes. Interestingly, significantly changed proteins were related to extracellular matrix remodeling and inflammation, both potentially detrimental pathways that can damage surrounding tissues and even induce secondary senescence. Our findings reveal mechanistic insights and potential senescence biomarkers, enabling a better approach to surveilling the senescence burden in the aging population and offering therapeutic targets for interventions.
