## Supplementary material for "Exosomes Released from Senescent Cells and Circulatory Exosomes Isolated from Human Plasma Reveal Aging-associated Proteomic and Lipid Signatures": Suppl Table S1

### Sheet: Table S1
Table S1: Plasma sample details
Sample	Sample ID	Age (yrs)
Young 1	Y1	24
Young 2	Y2	26
Young 3	Y3	26
Young 4	Y4	20
Young 5	Y5	22
Old 1	O1	74
Old 2	O2	67
Old 3	O3	70
Old 4	O4	65
Old 5	O5	65
