## Supplementary material for "Exosomes Released from Senescent Cells and Circulatory Exosomes Isolated from Human Plasma Reveal Aging-associated Proteomic and Lipid Signatures": Suppl Table S8

### Sheet: Table S8a
Table S8a: DIA Isolation Window (m/z) Details for plasma
m/z	z	Isolation Window (m/z)
360.375	3	20.8
378.5	3	16.5
394	3	15.5
409	3	15.5
423	3	13.5
436	3	13.5
449	3	13.5
462	3	13.5
474.5	3	12.5
486.5	3	12.5
499	3	13.5
511.5	3	12.5
523.5	3	12.5
535.5	3	12.5
547.5	3	12.5
559.5	3	12.5
571.5	3	12.5
584	3	13.5
597	3	13.5
609.5	3	12.5
622	3	13.5
635.5	3	14.5
649.5	3	14.5
663.5	3	14.5
678	3	15.5
693.5	3	16.5
709.5	3	16.5
726	3	17.5
743.5	3	18.5
762.5	3	20.5
782.5	3	20.5
804	3	23.5
828	3	25.5
854.5	3	28.5
884.5	3	32.5
920	3	39.5
963.5	3	48.5
1021.5	3	68.5
1110	3	109.5
1407.12	3	485.8

### Sheet: Table S8b
Table S8b: DIA Isolation Window (m/z) Details for cell culture
Window	Start m/z	Stop m/z	Center m/z	z	Isolation Width
1	350	383	366.5	3	33
2	382	408	395	3	26
3	407	429	418	3	22
4	428	448	438	3	20
5	447	467	457	3	20
6	466	484	475	3	18
7	483	503	493	3	20
8	502	521	511.5	3	19
9	520	539	529.5	3	19
10	538	557	547.5	3	19
11	556	575	565.5	3	19
12	574	594	584	3	20
13	593	614	603.5	3	21
14	613	634	623.5	3	21
15	633	656	644.5	3	23
16	655	678	666.5	3	23
17	677	701	689	3	24
18	700	726	713	3	26
19	725	756	740.5	3	31
20	755	787	771	3	32
21	786	823	804.5	3	37
22	822	862	842	3	40
23	861	914	887.5	3	53
24	913	979	946	3	66
25	978	1077	1027.5	3	99
26	1076	1650	1363	3	574

### Sheet: Table S8c
Table S8c: UHPLC gradient and column wash profiles used for the lipidomic LC analyses.
Elution Gradient
Time (min)	% MPA	% MPB	Flow Rate (mL/min)
0	60	40	0.25
2	50	50	0.25
3	40	60	0.25
12	30	70	0.25
15	25	75	0.25
17	22	78	0.25
19	15	85	0.25
22	8	92	0.25
25	1	99	0.25
34	1	99	0.25
Column Wash
Time (min)	% MPA	% MPB	Flow Rate (mL/min)
34.5	60	40	0.3
35	1	99	0.3
35.5	1	99	0.3
36	60	40	0.35
37	60	40	0.3
38	60	40	0.25

### Sheet: Table S8d
Table S8d: CID collision energy ramp method
Drift Time (ms)	Collision energy (eV)
0	10
15	14
19	27
25	45
40	52
50	58
